# Inhibiting Stromal Class I HDACs Curbs Pancreatic Cancer Progression

**DOI:** 10.1101/2023.09.12.557260

**Authors:** Gaoyang Liang, Tae Gyu Oh, Nasun Hah, Hervé Tiriac, Yu Shi, Morgan L. Truitt, Corina E. Antal, Annette R. Atkins, Yuwenbin Li, Cory Fraser, Serina Ng, Antonio F. M. Pinto, Dylan C. Nelson, Gabriela Estepa, Senada Bashi, Ester Banayo, Yang Dai, Christopher Liddle, Ruth T. Yu, Tony Hunter, Dannielle D. Engle, Haiyong Han, Daniel D. Von Hoff, Michael Downes, Ronald M. Evans

**Author notes:** Correspondence and requests for materials should be addressed to M.D. and R.M.E.

## Abstract

Oncogenic lesions in pancreatic ductal adenocarcinoma (PDAC) hijack the epigenetic machinery in stromal components to establish a desmoplastic and therapeutic resistant tumor microenvironment (TME). Here we identify Class I histone deacetylases (HDACs) as key epigenetic factors facilitating the induction of pro-desmoplastic and pro-tumorigenic transcriptional programs in pancreatic stromal fibroblasts. Mechanistically, HDAC-mediated changes in chromatin architecture enable the activation of pro-desmoplastic programs directed by serum response factor (SRF) and forkhead box M1 (FOXM1). HDACs also coordinate fibroblast pro-inflammatory programs inducing leukemia inhibitory factor (LIF) expression, supporting paracrine pro-tumorigenic crosstalk. HDAC depletion in cancer-associated fibroblasts (CAFs) and treatment with the HDAC inhibitor entinostat (Ent) in PDAC mouse models reduce stromal activation and curb tumor progression. Notably, HDAC inhibition (HDACi) enriches a lipogenic fibroblast subpopulation, a potential precursor for myofibroblasts in the PDAC stroma. Overall, our study reveals the stromal targeting potential of HDACi, highlighting the utility of this epigenetic modulating approach in PDAC therapeutics.
