## Supplementary Data 1 for "Inhibiting Stromal Class I HDACs Curbs Pancreatic Cancer Progression"

### Sheet: TFs
Database	Rank	TF/Dataset	Overlap	P-value	Adjusted P-value	Old P-value	Old Adjusted P-value	Z-score	Combined Score
ChEA	1	FOXM1_23109430_ChIP-Seq_U2OS_Human	75/267	4.19526e-32	2.69755e-29	2.82595e-51	8.65279e-50	-3.0848	222.873
ChEA	2	FOXM1_25889361_ChIP-Seq_OE33_AND_U2OS_Human	142/932	6.50353e-28	2.09088e-25	1.52208e-66	9.78701e-65	-2.10938	132.047
ChEA	3	RUNX2_24764292_ChIP-Seq_MC3T3_Mouse	202/2000	9.3686e-17	1.506e-14	2.33825e-67	1.87937e-65	-1.49675	55.2399
ChEA	4	TP53_23651856_ChIP-Seq_MEFs_Mouse	296/3193	2.08216e-19	4.46276e-17	2.80735e-93	1.80513e-90	-1.10062	47.3439
ChEA	5	NFI_21473784_ChIP-Seq_ESCs_Mouse	193/2000	4.97918e-14	5.33602e-12	2.60202e-61	1.39425e-59	-1.45506	44.5697
ChEA	6	SOX9_24532713_ChIP-Seq_HFSC_Mouse	142/1384	2.27584e-12	1.82921e-10	1.64082e-47	3.29702e-46	-1.60327	42.9816
ChEA	7	CEBPD_21427703_ChIP-Seq_3T3-L1_Mouse	169/1735	1.17566e-12	1.07993e-10	6.5802e-54	2.22688e-52	-1.55117	42.6093
ChEA	8	SOX2_20726797_ChIP-Seq_SW620_Human	217/2564	4.21597e-10	2.46443e-08	3.66861e-60	1.81455e-58	-1.82867	39.4755
ChEA	9	AR_21909140_ChIP-Seq_LNCAP_Human	39/298	1.01863e-06	2.10242e-05	6.49588e-17	1.3433e-16	-2.67143	36.8578
ChEA	10	WT1_25993318_ChIP-Seq_PODOCYTE_Human	299/3464	3.2252e-15	4.14761e-13	2.7287e-87	8.77277e-85	-1.07751	35.9541
ChEA	11	WT1_20215353_ChIP-ChIP_NEPHRON_PROGENITOR_Mouse	150/1663	6.18339e-09	2.65061e-07	5.63038e-44	8.83008e-43	-1.90059	35.9239
ChEA	12	GATA4_21415370_ChIP-Seq_HL-1_Mouse	171/2039	8.47696e-08	2.47759e-06	2.33409e-46	4.16894e-45	-2.14306	34.8961
ChEA	13	CEBPB_21427703_ChIP-Seq_3T3-L1_Mouse	183/2000	2.80449e-11	1.80329e-09	7.8696e-55	3.1626e-53	-1.43554	34.8796
ChEA	14	CLOCK_20551151_ChIP-Seq_293T_Human	48/407	1.33071e-06	2.44471e-05	7.91007e-19	1.85627e-18	-2.48657	33.6428
ChEA	15	CDX2_19796622_ChIP-Seq_MESCs_Mouse	40/334	6.88323e-06	0.000111395	4.01227e-16	8.01208e-16	-2.78209	33.0691
ChEA	16	NFE2L2_20460467_ChIP-Seq_MEFs_Mouse	105/1055	1.12626e-08	3.81149e-07	4.51768e-34	3.49984e-33	-1.78574	32.6823
ChEA	17	NRF2_20460467_ChIP-Seq_MEFs_Mouse	105/1055	1.12626e-08	3.81149e-07	4.51768e-34	3.49984e-33	-1.77959	32.5696
ChEA	18	ZFP281_18757296_ChIP-ChIP_E14_Mouse	164/2004	7.7173e-07	1.65408e-05	3.81053e-43	5.21313e-42	-2.04022	28.7154
ChEA	19	ZFP281_27345836_Chip-Seq_ESCs_Mouse	175/2000	2.70119e-09	1.33605e-07	7.81563e-50	2.09394e-48	-1.44116	28.4335
ChEA	20	SMC1_22415368_ChIP-Seq_MEFs_Mouse	175/2000	2.70119e-09	1.33605e-07	7.81563e-50	2.09394e-48	-1.42279	28.0711
ChEA	21	MYBL1_21750041_ChIP-ChIP_SPERMATOCYTES_Mouse	22/161	0.000117441	0.00127991	1.75438e-10	2.5755e-10	-3.05442	27.6412
ChEA	22	SA1_22415368_ChIP-Seq_MEFs_Mouse	174/2000	4.63092e-09	2.12692e-07	3.20272e-49	7.35481e-48	-1.42843	27.4123
ChEA	23	ELK3_25401928_ChIP-Seq_HUVEC_Human	173/2000	7.88255e-09	2.98146e-07	1.30421e-48	2.89174e-47	-1.40952	26.2996
ChEA	24	PPARG_20887899_ChIP-Seq_3T3-L1_Mouse	290/3565	1.50295e-11	1.07377e-09	8.65228e-79	1.39085e-76	-1.03895	25.8918
ChEA	25	DMRT1_23473982_ChIP-Seq_TESTES_Mouse	178/2072	7.62937e-09	2.98146e-07	1.1092e-49	2.74314e-48	-1.3834	25.8575
ENCODE	1	FOXM1_ECC-1_hg19	115/578	3.52648e-33	2.87761e-30	2.84487e-39	2.32141e-36	-1.88298	140.705
ENCODE	2	FOXM1_MCF-7_hg19	49/168	3.66938e-22	1.49711e-19	2.92125e-23	5.95935e-21	-1.93667	95.5881
ENCODE	3	E2F4_HeLa-S3_hg19	140/1173	1.82902e-17	4.97494e-15	1.65039e-26	4.48906e-24	-1.71349	66.0383
ENCODE	4	SRF_myocyte_mm9	164/1668	1.25032e-12	2.55065e-10	1.06527e-22	1.73852e-20	-1.66867	45.7342
ENCODE	5	E2F4_myocyte_mm9	182/2000	5.08733e-11	8.30253e-09	9.00072e-22	1.04923e-19	-1.57649	37.3654
ENCODE	6	POLR2A_cerebellum_mm9	177/2000	8.99566e-10	1.22341e-07	5.44812e-20	4.93963e-18	-1.65036	34.3755
ENCODE	7	E2F4_CH12.LX_mm9	173/2000	7.88255e-09	9.1888e-07	1.29992e-18	9.64303e-17	-1.65767	30.9298
ENCODE	8	POLR2A_MEL cell line_mm9	359/4890	1.12695e-08	1.14949e-06	1.38783e-27	5.66234e-25	-1.41585	25.9117
ENCODE	9	TCF3_myocyte_mm9	170/1987	2.36643e-08	2.06233e-06	7.3504e-18	4.99827e-16	-1.67613	29.4316
ENCODE	10	MYOD1_myocyte_mm9	248/3164	2.52736e-08	2.06233e-06	1.51685e-21	1.54718e-19	-1.55697	27.2369
ENCODE	11	MYOG_myocyte_mm9	275/3623	7.00908e-08	5.19946e-06	3.35792e-22	4.56676e-20	-1.53079	25.2175
ENCODE	12	TCF12_SK-N-SH_hg19	86/857	1.79644e-07	1.22158e-05	1.1844e-12	3.57953e-11	-1.85286	28.7792
ENCODE	13	E2F4_GM12878_hg19	165/2000	4.27829e-07	2.68545e-05	5.47062e-16	3.18859e-14	-1.61965	23.7515
ENCODE	14	MYOD1_C2C12_mm9	96/1026	8.6296e-07	5.02983e-05	2.28068e-12	6.64655e-11	-1.78323	24.899
ENCODE	15	POLR2A_brain_mm9	161/2000	2.64145e-06	0.000143695	9.61087e-15	5.22832e-13	-1.57096	20.1777
ENCODE	16	TEAD4_SK-N-SH_hg19	54/493	2.91359e-06	0.000148593	1.31257e-09	1.67353e-08	-1.8639	23.7575
ENCODE	17	E2F4_MEL cell line_mm9	58/549	3.93391e-06	0.000188828	1.1014e-09	1.44959e-08	-1.78578	22.2256
ENCODE	18	EP300_ES-Bruce4_mm9	159/2000	6.2754e-06	0.000284485	3.87166e-14	1.8584e-12	-1.69467	20.3002
ENCODE	19	TEAD4_ECC-1_hg19	162/2051	7.31817e-06	0.000314296	3.55493e-14	1.81302e-12	-1.65648	19.5881
ENCODE	20	ZNF263_K562_hg19	83/901	8.80151e-06	0.000339307	1.53978e-10	2.61763e-09	-1.67635	19.5138
ENCODE	21	CTCF_C2C12_mm9	158/2000	9.56381e-06	0.000339307	7.69317e-14	3.13882e-12	-1.60892	18.5951
ENCODE	22	POLR2A_myocyte_mm9	158/2000	9.56381e-06	0.000339307	7.69317e-14	3.13882e-12	-1.57386	18.19
ENCODE	23	POLR2AphosphoS2_myocyte_mm9	158/2000	9.56381e-06	0.000339307	7.69317e-14	3.13882e-12	-1.56027	18.0329
ENCODE	24	TCF7L2_HEK293_hg19	156/2000	2.17139e-05	0.000708743	2.97666e-13	1.05607e-11	-1.57116	16.8704
ENCODE	25	POLR2A_embryonic fibroblast_mm9	156/2000	2.17139e-05	0.000708743	2.97666e-13	1.05607e-11	-1.56278	16.7805

### Sheet: Expression
TF	Alias	D1	D3V	D6V	D3E	D6E
Ar		3.57464	3.85887	1.87919	4.43726	4.18827
Cdx2		0	0	0	0.0796854	0.108156
Cebpb		187.016	90.4333	70.5422	217.271	265.026
Cebpd		61.5418	86.9959	47.0524	54.1154	32.2076
Clock		0	0	0	0	0
Ctcf		31.3361	30.1426	22.31	14.7117	14.7878
Dmrt1		0	0	0	0.0861736	0
E2f4		45.5294	29.3982	28.9653	32.3948	31.855
Elk3		43.6477	32.7239	34.9397	35.8016	37.7069
Ep300		11.3491	9.18884	8.58585	5.71395	6.35631
Foxm1		6.41806	35.4976	26.3244	1.31414	2.13994
Gata4		0.377729	0.56987	1.06514	2.05817	3.71144
Mybl1		2.26914	5.49931	5.80117	2.29557	1.98922
Myod1		0.324358	0	0	0.0331023	0
Myog		0	0	0	0	0
Nfe2l2	Nrf2	146.817	86.7892	60.2894	151.485	155.786
Nfia		6.21826	11.0428	6.37074	7.42813	4.22126
Polr2a		23.6669	29.8568	21.9544	14.7232	14.2435
Pparg		7.4225	21.0853	18.9557	2.55695	1.49123
Runx2		7.59924	5.39112	7.79657	3.67403	4.61448
Smc1a	Smc1	36.5026	41.1762	30.9215	15.5471	15.2144
Sox2		0.055236	0.0166372	0.103121	0.0123806	0
Sox9		14.7122	9.5245	5.59316	1.57818	1.32211
Srf		22.1423	24.2258	36.7457	10.1045	10.9843
Stag1	Sa1	31.5326	18.9219	16.771	8.8475	10.3328
Tcf12		19.4812	17.7339	16.904	9.71153	9.33108
Tcf3		19.0744	15.6856	14.5776	14.4953	12.8185
Tcf7l2		4.71886	10.4396	8.29249	8.22518	8.86155
Tead4		0.122869	0.962139	2.27127	0.875048	1.08643
Trp53		85.8402	64.0974	63.3536	26.1126	24.1268
Wt1		30.4783	29.0095	16.4971	18.4112	19.8053
Zfp263	Znf263	5.08263	4.70515	6.13162	4.51842	5.26556
Zfp81		1.64524	1.75812	1.83349	1.61773	1.87904
