## Supplementary Data 2 for "Inhibiting Stromal Class I HDACs Curbs Pancreatic Cancer Progression"

### Sheet: Sheet1
Myofibroblast	Proliferation	Lipid metabolism
Acta2	Aurka	Abhd2
Actb	Aurkb	Acadl
Actg1	Birc5	Acly
Actg2	Bora	C3
Actn1	Bub1	Cd36
Actr3	Bub1b	Cpt1a
Adamts12	Ccna2	Dhcr24
Adamts4	Ccnb1	Egr1
Cdc42ep3	Ccnb2	Elovl6
Cdh11	Ccnf	Etnk1
Cdh2	Cdc20	Fabp4
Cnn3	Cdca2	Hpgd
Col1a1	Cdca3	Hsd11b1
Col4a5	Cdca5	Idi1
Col5a2	Cdca8	Insig1
Col6a3	Cdk1	Lpcat3
Col8a1	Cdkn2c	Lrp6
Fblim1	Cdkn3	Mecr
Fbln5	Cenpa	Mlycd
Fbn1	Cenpe	Mtmr1
Fermt2	Cenpi	Pcyt1a
Fgfr2	Cenpk	Pla2g4a
Flna	Cenpn	Prdx6
Fmod	Cep55	Ptgis
Fscn1	Cit	Ptgs1
Has2	Clasp2	Ptgs2
Hck	Dlgap5	Sptlc1
Lmcd1	E2f7	Srebf2
Lmod1	E2f8	Tnxb
Mgp	Ect2
Mmp11	Fam64a
Mtss1	Fam83d
Myh9	Foxm1
Myl9	Incenp
Mylk	Kif11
Npnt	Kif20b
Palld	Kif23
Pcolce	Kif2c
Pdgfc	Kifc1
Pdgfrb	Mad2l1
Prelp	Melk
Smtn	Mis18bp1
Sorbs1	Mki67
Sorbs2	Ncapd2
Sorbs3	Nde1
Stmn1	Nek2
Tagln	Nuf2
Tagln2	Plk1
Tgfb2	Pmf1
Tgfb3	Prc1
Tpm1	Racgap1
Tpm2	Smc2
Vegfc	Spag5
	Spc24
	Tacc3
	Tpx2
	Tubb6
	Ube2c
	Zwilch
