## Supplementary Data 3 for "Inhibiting Stromal Class I HDACs Curbs Pancreatic Cancer Progression"

### Sheet: Top 25
	Subpopulation	1	2	3	4	5	6	7	8	9	10
Rank
1		Pi16	Cxcl13	Ctla2a	Cd55	Ptgs2	Slpi	Tagln	Spp1	H19	Pclaf
2		Eln	Cxcl12	Hp	Dmkn	Ereg	Cd74	Acta2	Serpine2	Wif1	Ube2c
3		Gas6	Lrg1	Saa3	Sbsn	Ccl2	Nkain4	Sfrp1	Mgp	Mest	H2afz
4		Smoc2	Lpl	Lcn2	Uap1	Ccl7	H2-Ab1	Penk	Tnc	Igfbp3	Birc5
5		Fmo2	Gsn	Fabp4	Htra3	Ier3	Clu	Igfbp3	Tagln	Ptn	Cenpa
6		Gsn	Apoe	Ptx3	Fbn1	Rcan1	Ptgis	Abi3bp	Cxcl14	Cd59a	Top2a
7		Mfap4	Ifitm1	Sfrp2	Cd248	Cxcl1	Trem2	Pdgfrl	Crlf1	Fxyd6	Cenpm
8		Sfrp4	Srgn	Adm	Tnfrsf11b	Nr4a2	Lgals1	Mdk	Inhba	Tac2	Selenoh
9		Ifi27l2a	Vtn	Ccl24	Ly6c1	S100a10	Calca	Ctgf	Ctgf	Hsd11b1	Hmgb2
10		Fbln1	Ccl11	Pla1a	Crip1	Tnfaip6	Cxadr	Tceal9	Col8a1	Kng1	Acta2
11		Col14a1	Col6a5	Cpxm1	Gfpt2	Nfkb1	Bst2	Rasl11a	Timp1	Thy1	Tubb5
12		Spon2	Emb	Vegfd	Ugdh	Cthrc1	Arhgef12	Col12a1	Acta2	Thbs4	Ccnb2
13		Grem1	Cxcl10	Cxcl12	S100a4	Col1a2	Inhba	Myl9	Tgfb1	Cdkn2a	Cenpf
14		Dpt	Mt1	Clu	Anxa3	Igfbp6	H2-Aa	Fxyd6	Pmepa1	Peg3	Tyms
15		Wisp2	Chl1	Cxcl1	Nov	Vim	Sdc4	Tpm1	Timp3	Ahsg	Prc1
16		Htra3	C3	Aebp1	Fn1	Col1a1	Enpp2	Bgn	Cthrc1	Cilp	Cks2
17		Ltbp4	Il33	C3	Anxa2	Nr4a3	Hspb1	Mfap4	Col15a1	Mgst3	Smc2
18		Cilp	Adh1	Serpine1	Heg1	Spon2	Saa3	Col1a1	Il11	Moxd1	Pttg1
19		Clec3b	Serpina3n	Ctsl	Ahnak	Flnc	Tm4sf1	Olfml3	Thbs2	Masp1	Tuba1b
20		Gdf10	Srpx	C4b	S100a10	Lmna	Slc9a3r1	Mgp	Oaf	G0s2	Ube2s
21		Kcnj8	Socs3	Plpp3	Prss23	Il11	Flrt2	Lbh	Rnf149	Fhl2	Spc24
22		Crispld2	Mt2	Svep1	Clec3b	Anxa2	Timp3	Nbl1	Emp1	Aoc1	Hmmr
23		Abcc9	AW112010	Mt1	Mfap5	Ifrd1	Csrp2	Ptger3	Ltbp2	Olfml3	H2afv
24		Fhl1	Sned1	Ier5	Tnxb	Ugdh	Tgfbi	Ddah1	Sparcl1	Kng2	Tpx2
25		C7	Ptx3	Kng2	Ly6a	Sfrp2	Cav1	Ncam1	Ctsc	Gm13889	Hist1h1b
