## Supplementary Data 4 for "Inhibiting Stromal Class I HDACs Curbs Pancreatic Cancer Progression"

### Sheet: Sheet1
Target gene	Species	Forward(F)/Reverse(R)	Sequence
ACTA2	human	F	CGATGCTCCCAGGGCTGTTT
ACTA2	human	R	TTCGTCACCCACGTAGCTGTCTTT
C3	human	F	GGGGAGTCCCATGTACTCTATC
C3	human	R	GGAAGTCGTGGACAGTAACAG
CCL2	human	F	GCCTCCAGCATGAAAGTCTC
CCL2	human	R	CACTTGCTGCTGGTGATTCT
CCNB2	human	F	CCGACGGTGTCCAGTGATTT
CCNB2	human	R	TGTTGTTTTGGTGGGTTGAACT
CDC20	human	F	GCACAGTTCGCGTTCGAGA
CDC20	human	R	CTGGATTTGCCAGGAGTTCGG
CDK1	human	F	AAACTACAGGTCAAGTGGTAGCC
CDK1	human	R	TCCTGCATAAGCACATCCTGA
COL1A1	human	F	GAGGGCCAAGACGAAGACATC
COL1A1	human	R	CAGATCACGTCATCGCACAAC
COL5A2	human	F	GACTGTGCCGACCCTGTAAC
COL5A2	human	R	CCTGGACGACCACGTATGC
EREG	human	F	GTGATTCCATCATGTATCCCAGG
EREG	human	R	GCCATTCATGTCAGAGCTACACT
FABP4	human	F	ACTGGGCCAGGAATTTGACG
FABP4	human	R	CTCGTGGAAGTGACGCCTT
FBN1	human	F	TTTAGCGTCCTACACGAGCC
FBN1	human	R	CCATCCAGGGCAACAGTAAGC
FOSL1	human	F	CAGGCGGAGACTGACAAACTG
FOSL1	human	R	TCCTTCCGGGATTTTGCAGAT
FOXM1	human	F	CGTCGGCCACTGATTCTCAAA
FOXM1	human	R	GGCAGGGGATCTCTTAGGTTC
HAS2	human	F	ACAGACAGGCTGAGGACGAC
HAS2	human	R	GCTGTGATTCCAAGGAGGAG
LIF	human	F	CCAACGTGACGGACTTCCC
LIF	human	R	TACACGACTATGCGGTACAGC
LOX	human	F	CGGCGGAGGAAAACTGTCT
LOX	human	R	TCGGCTGGGTAAGAAATCTGA
MKI67	human	F	ACGCCTGGTTACTATCAAAAGG
MKI67	human	R	CAGACCCATTTACTTGTGTTGGA
NFKBIA	human	F	CTCCGAGACTTTCGAGGAAATAC
NFKBIA	human	R	GCCATTGTAGTTGGTAGCCTTCA
PDGFRB	human	F	AGCACCTTCGTTCTGACCTG
PDGFRB	human	R	TATTCTCCCGTGTCTAGCCCA
SNORD36B	human	F	GCAGTGATGTAAAATTTCTTGG
SNORD36B	human	R	AAA GCT CGGTTTTACTCTTCACA
SRF	human	F	CCGGCAAGGCACTGATTCA
SRF	human	R	CTCATTCTCTGGTCTGTTGTGG
TAGLN	human	F	AGTGCAGTCCAAAATCGAGAAG
TAGLN	human	R	CTTGCTCAGAATCACGCCAT
TUBB6	human	F	TGGTGGACTTAGAGCCAGG
TUBB6	human	R	CCCTTTCGCCCAGTTGTTC
VEGFC	human	F	GAGGAGCAGTTACGGTCTGTG
VEGFC	human	R	TCCTTTCCTTAGCTGACACTTGT
Acta2	mouse	F	GTCCCAGACATCAGGGAGTAA
Acta2	mouse	R	TCGGATACTTCAGCGTCAGGA
Actb	mouse	F	GGCTGTATTCCCCTCCATCG
Actb	mouse	R	CCAGTTGGTAACAATGCCATGT
Adm	mouse	F	CACCCTGATGTTATTGGGTTCA
Adm	mouse	R	TTAGCGCCCACTTATTCCACT
C3	mouse	F	GAGCGAAGAGACCATCGTACT
C3	mouse	R	TCTTTAGGAAGTCTTGCACAGTG
Ccl2	mouse	F	TTAAAAACCTGGATCGGAACCAA
Ccl2	mouse	R	GCATTAGCTTCAGATTTACGGGT
Ccna2	mouse	F	GCCTTCACCATTCATGTGGAT
Ccna2	mouse	R	TTGCTGCGGGTAAAGAGACAG
Ccnb2	mouse	F	GCCAAGAGCCATGTGACTATC
Ccnb2	mouse	R	CAGAGCTGGTACTTTGGTGTTC
Cdc20	mouse	F	GTTCGTGTTCGAGAGCGATTT
Cdc20	mouse	R	CTAGGGGTGGTCTGAACCTT
Cdh11	mouse	F	CTGGGTCTGGAACCAATTCTTT
Cdh11	mouse	R	GCCTGAGCCATCAGTGTGTA
Cdk1	mouse	F	AGGTACTTACGGTGTGGTGTAT
Cdk1	mouse	R	CTCGCTTTCAAGTCTGATCTTCT
Cnn2	mouse	F	AGAACCGGCTCCTGTCCAA
Cnn2	mouse	R	GTGTGCATAGGATAACCCCATC
Col1a1	mouse	F	GCTCCTCTTAGGGGCCACT
Col1a1	mouse	R	CCACGTCTCACCATTGGGG
Col5a2	mouse	F	ACAGGTGAAGTGGGATTCTCA
Col5a2	mouse	R	CCATAGCACCCATTGGACCA
Col8a1	mouse	F	ACTCTGTCAGACTCATTCAGGC
Col8a1	mouse	R	CAAAGGCATGTGAGGGACTTG
Ereg	mouse	F	CTGCCTCTTGGGTCTTGACG
Ereg	mouse	R	GCGGTACAGTTATCCTCGGATTC
Fabp4	mouse	F	AAGGTGAAGAGCATCATAACCCT
Fabp4	mouse	R	TCACGCCTTTCATAACACATTCC
Fbn1	mouse	F	CATTCCTGTGGGGATGGATTC
Fbn1	mouse	R	TACGTGCAAGCACACCGATTT
Flna	mouse	F	GAGTTCGGCATTTGGACTAGG
Flna	mouse	R	GGGCTATCAGGTATGTGCTCC
Fosl1	mouse	F	ATGTACCGAGACTACGGGGAA
Fosl1	mouse	R	CTGCTGCTGTCGATGCTTG
Foxm1	mouse	F	CAGAATGCCCCGAGTGAAACA
Foxm1	mouse	R	GTGGGGTGGTTGATAATCTTGAT
Has2	mouse	F	TGTGAGAGGTTTCTATGTGTCCT
Has2	mouse	R	ACCGTACAGTCCAAATGAGAAGT
Hdac1	mouse	F	AGTCTGTTACTACTACGACGGG
Hdac1	mouse	R	TGAGCAGCAAATTGTGAGTCAT
Hdac2	mouse	F	GCTTGCCATCCTCGAATTACT
Hdac2	mouse	R	GTCATCACGCGATCTGTTGTAT
Hdac3	mouse	F	ACCGTGGCGTATTTCTACGAC
Hdac3	mouse	R	CAGGCGATGAGGTTTCATTGG
Lcn2	mouse	F	TGGCCCTGAGTGTCATGTG
Lcn2	mouse	R	CTCTTGTAGCTCATAGATGGTGC
Lif	mouse	F	AGCTATGTGCGCCTAACATGA
Lif	mouse	R	CGACCATCCGATACAGCTCC
Lox	mouse	F	TCTTCTGCTGCGTGACAACC
Lox	mouse	R	GAGAAACCAGCTTGGAACCAG
Mki67	mouse	F	AGCACAAAGAGACGGTCTAAGA
Mki67	mouse	R	CTCTGCCTCGTGACTGTGTT
Myl9	mouse	F	ACAGCGCCGAGGACTTTTC
Myl9	mouse	R	AGACATTGGACGTAGCCCTCT
Nfkbia	mouse	F	TGAAGGACGAGGAGTACGAGC
Nfkbia	mouse	R	TTCGTGGATGATTGCCAAGTG
Pdgfrb	mouse	F	TTCCAGGAGTGATACCAGCTT
Pdgfrb	mouse	R	AGGGGGCGTGATGACTAGG
Pla1a	mouse	F	GGTTGTGGGGACCACTTTTATG
Pla1a	mouse	R	CACCTTGAGGTTGGTGCCT
Rplp0	mouse	F	AGATTCGGGATATGCTGTTGGC
Rplp0	mouse	R	TCGGGTCCTAGACCAGTGTTC
Srf	mouse	F	GGCCGCGTGAAGATCAAGAT
Srf	mouse	R	CACATGGCCTGTCTCACTGG
Tagln	mouse	F	CAACAAGGGTCCATCCTACGG
Tagln	mouse	R	ATCTGGGCGGCCTACATCA
Tubb6	mouse	F	GAGAGGATCAGCGTCTACTACA
Tubb6	mouse	R	TGTCCGAAGATGAAGTTGTCAG
Vegfc	mouse	F	GAGGTCAAGGCTTTTGAAGGC
Vegfc	mouse	R	CTGTCCTGGTATTGAGGGTGG
